# Enzymatic degradation of RNA causes widespread protein aggregation in cell and tissue lysates

**DOI:** 10.1101/841577

**Authors:** Johan Aarum, Claudia P Cabrera, Tania A Jones, Shiron Rajendran, Rocco Adiutori, Gavin Giovannoni, Michael R Barnes, Andrea Malaspina, Denise Sheer

## Abstract

Most proteins in cell and tissue lysates are soluble. Here, we show that many of these proteins, including several that are implicated in neurodegenerative diseases, are maintained in a soluble and functional state by association with endogenous RNA, as degradation of RNA invariably leads to protein aggregation. We identify the importance of nucleic acid structure, with single-stranded pyrimidine-rich bulges or loops surrounded by double-stranded regions being particularly efficient in this role, revealing an apparent one-to-one protein-nucleic acid stoichiometry. The relationship of these findings to pathological protein aggregation is suggested by our discovery that protein aggregates isolated from brain tissue from Amyotrophic Lateral Sclerosis patients can be rendered soluble after refolding by both RNA and synthetic oligonucleotides. Together, these findings open new avenues for understanding the mechanism behind protein aggregation and shed light on how certain proteins remain soluble.
