## Supplementary material for "Enzymatic degradation of RNA causes widespread protein aggregation in cell and tissue lysates": Aarum_Expanded_View_Spreadsheet_2

### Sheet: Sheet1
Aarum Expanded View Spreadsheet 2. RNA-renatured proteins pulled down with ATP-agarose and identified by LC-MS/MS. Only proteins with a Mascot score at 60 or above and with two unique peptides and present in two biologically independent samples are shown. Relates to Expanded View Figure 4.
Description	Gene name	ATP Binding	Initially identified (Table S1)
26S proteasome non-ATPase regulatory subunit 2	PSMD2		Y
26S proteasome non-ATPase regulatory subunit 3	PSMD3
78 kDa glucose-regulated protein	HSPA5	Y	Y
Actin, cytoplasmic 1	ACTB	Y	Y
Alpha-enolase	ENO1		Y
Alpha-internexin	INA		Y
Annexin	ANXA6
Arginine--tRNA ligase, cytoplasmic	RARS	Y	Y
Aspartate--tRNA ligase, cytoplasmic	DKFZp781B11202	Y
ATP synthase subunit beta, mitochondrial	ATP5B	Y	Y
ATP-dependent RNA helicase A	DHX9	Y	Y
ATP-dependent RNA helicase DDX1	DDX1	Y	Y
Bifunctional glutamate/proline--tRNA ligase	EPRS	Y	Y
C-1-tetrahydrofolate synthase, cytoplasmic	MTHFD1	Y	Y
Calnexin	CANX		Y
Copine-3	CPNE3		Y
CTP synthase 1	CTPS1	Y	Y
Cullin-associated NEDD8-dissociated protein 1	CAND1		Y
Cytoplasmic dynein 1 heavy chain 1	DYNC1H1	Y	Y
D-3-phosphoglycerate dehydrogenase	PHGDH		Y
Dihydropyrimidinase-related protein 1	CRMP1		Y
Dihydropyrimidinase-related protein 4	DPYSL4		Y
Dihydropyrimidinase-related protein 5	DPYSL5		Y
DNA replication licensing factor MCM2	MCM2	Y	Y
DNA replication licensing factor MCM3	MCM3	Y	Y
DNA replication licensing factor MCM5	MCM5	Y	Y
DNA replication licensing factor MCM6	MCM6	Y	Y
DNA replication licensing factor MCM7	MCM7	Y	Y
DNA-dependent protein kinase catalytic subunit	PRKDC	Y	Y
Dolichyl-diphosphooligosaccharide--protein glycosyltransferase subunit 1	RPN1		Y
Dolichyl-diphosphooligosaccharide--protein glycosyltransferase subunit STT3A	STT3A		Y
Elongation factor 1-alpha 1	EEF1A1		Y
Elongation factor 2	EEF2		Y
Endoplasmin	HSP90B1	Y	Y
Eukaryotic initiation factor 4A-I	EIF4A1	Y	Y
Eukaryotic translation initiation factor 3 subunit C	EIF3C		Y
Eukaryotic translation initiation factor 3 subunit F	EIF3F		Y
Eukaryotic translation initiation factor 3 subunit L	EIF3L
Fascin	FSCN1		Y
Fatty acid synthase	FASN		Y
Glycogen phosphorylase, brain form	PYGB		Y
Heat shock cognate 71 kDa protein	HSPA8	Y	Y
Heat shock protein 75 kDa, mitochondrial	TRAP1	Y	Y
Heat shock protein HSP 90-beta	HSP90AB1	Y	Y
Heterogeneous nuclear ribonucleoprotein H	HNRNPH1		Y
Heterogeneous nuclear ribonucleoprotein H2	HNRNPH2		Y
Heterogeneous nuclear ribonucleoprotein R	HNRNPR
Histone 1, H2bn, isoform CRA_b	HIST1H2BN
Histone H4	HIST1H4A		Y
Hornerin	HRNR		Y
Insulin-like growth factor 2 mRNA-binding protein 1	IGF2BP1		Y
Insulin-like growth factor 2 mRNA-binding protein 3	IGF2BP3		Y
Isoform 1 of Kinesin-like protein KIF2A	KIF2A	Y
Isoform 2 of Alpha-aminoadipic semialdehyde dehydrogenase	ALDH7A1		Y
Isoform 2 of ATP synthase subunit alpha, mitochondrial	ATP5A1	Y	Y
Isoform 2 of ATP-dependent RNA helicase DDX3X	DDX3X	Y	Y
Isoform 2 of Cell cycle and apoptosis regulator protein 2	CCAR2
Isoform 2 of Clathrin heavy chain 1	CLTC		Y
Isoform 2 of Coatomer subunit alpha	COPA		Y
Isoform 2 of Cytosolic non-specific dipeptidase	CNDP2		Y
Isoform 2 of Dermcidin	DCD
Isoform 2 of Dolichyl-diphosphooligosaccharide--protein glycosyltransferase subunit 2	RPN2		Y
Isoform 2 of General transcription factor II-I	GTF2I		Y
Isoform 2 of Heat shock protein HSP 90-alpha	HSP90AA1	Y	Y
Isoform 2 of Heterogeneous nuclear ribonucleoprotein M	HNRNPM		Y
Isoform 2 of Insulin-like growth factor 2 mRNA-binding protein 2	IGF2BP2		Y
Isoform 2 of Kinesin-like protein KIF21A	KIF21A	Y	Y
Isoform 2 of Myelin expression factor 2	MYEF2		Y
Isoform 2 of Pre-mRNA-processing factor 6	PRPF6		Y
Isoform 2 of Sarcoplasmic/endoplasmic reticulum calcium ATPase 2	ATP2A2	Y	Y
Isoform 2 of T-complex protein 1 subunit zeta	CCT6A	Y	Y
Isoform 2 of Threonine--tRNA ligase, cytoplasmic	TARS	Y	Y
Isoform 2 of Tubulin alpha-1A chain	TUBA1A		Y
Isoform 2 of UDP-glucose 6-dehydrogenase	UGDH		Y
Isoform 3 of 6-phosphofructokinase, muscle type	PFKM	Y	Y
Isoform 3 of Exportin-2	CSE1L		Y
Isoform 3 of Sodium/potassium-transporting ATPase subunit alpha-1	ATP1A1	Y	Y
Isoform 3 of T-complex protein 1 subunit eta	CCT7	Y	Y
Isoform B of Phosphate carrier protein, mitochondrial	SLC25A3		Y
Isoform Beta-1 of DNA topoisomerase 2-beta	TOP2B	Y
Isoform LCRMP-4 of Dihydropyrimidinase-related protein 3	DPYSL3		Y
Isoform Short of Delta-1-pyrroline-5-carboxylate synthase	ALDH18A1	Y	Y
Kinesin heavy chain isoform 5C	KIF5C	Y	Y
Kinesin-1 heavy chain	KIF5B	Y	Y
Lamin-B receptor	LBR		Y
Leucine-rich repeat-containing protein 47	LRRC47		Y
Leucine--tRNA ligase, cytoplasmic	LARS	Y	Y
Matrin-3	MATR3
Microtubule-associated protein 1B	MAP1B		Y
Myosin-10	MYH10	Y	Y
Myosin-9	MYH9	Y	Y
Nestin	NES		Y
Neurofilament light polypeptide	NEFL		Y
Neutral alpha-glucosidase AB	GANAB		Y
Phospholipase D3	PLD3		Y
Poly [ADP-ribose] polymerase 1	PARP1		Y
Pre-mRNA-processing-splicing factor 8	PRPF8		Y
Probable ATP-dependent RNA helicase DDX6	DDX6	Y	Y
Probable phospholipid-transporting ATPase IIA	ATP9A	Y	Y
Prolyl endopeptidase	PREP
Protein disulfide isomerase family A, member 3, isoform CRA_b	PDIA3		Y
Protein ERGIC-53	LMAN1		Y
Protein transport protein Sec23A	SEC23A
Protein Wnt	WNT9B
Putative pre-mRNA-splicing factor ATP-dependent RNA helicase DHX15	DHX15	Y	Y
Pyruvate kinase PKM	PKM		Y
Rab GDP dissociation inhibitor alpha	GDI1
Replication protein A 70 kDa DNA-binding subunit	RPA1		Y
RNA-binding protein 14	RBM14		Y
Serine/arginine-rich-splicing factor 1	SRSF1
Serine/threonine-protein kinaseR1	OXSR1	Y	Y
Serum albumin (Fragment)	ALB		Y
SMARCA4 isoform 2	SMARCA4	Y
Sphingosine-1-phosphate lyase 1 (Fragment)	SGPL1		Y
Splicing factor 3A subunit 3	SF3A3		Y
Splicing factor 3B subunit 1	SF3B1		Y
Staphylococcal nuclease domain-containing protein 1	SND1		Y
Structural maintenance of chromosomes protein 1A	SMC1A	Y	Y
SWI/SNF-related matrix-associated actin-dependent regulator of chromatin subfamily A member 5	SMARCA5	Y	Y
T-complex protein 1 subunit alpha	TCP1	Y	Y
T-complex protein 1 subunit delta	CCT4	Y	Y
T-complex protein 1 subunit epsilon	CCT5	Y
T-complex protein 1 subunit gamma	CCT3	Y	Y
Transitional endoplasmic reticulum ATPase	VCP	Y
Transmembrane emp24 domain-containing protein 10	TMED10		Y
Trifunctional enzyme subunit alpha, mitochondrial	HADHA		Y
tRNA-splicing ligase RtcB homolog	RTCB	Y
Tubulin alpha-1B chain	TUBA1B		Y
Tubulin beta chain	TUBB
Tubulin beta-2A chain	TUBB2A		Y
Tubulin beta-2B chain	TUBB2B		Y
Tubulin beta-3 chain	TUBB3		Y
Tubulin beta-4B chain	TUBB4B		Y
Tubulin--tyrosine ligase-like protein 12	TTLL12		Y
U5 small nuclear ribonucleoprotein 200 kDa helicase	SNRNP200	Y	Y
Ubiquitin-like modifier-activating enzyme 1	UBA1	Y	Y
Unconventional myosin-Ib	MYO1B	Y
Valine--tRNA ligase	VARS	Y
Very-long-chain (3R)-3-hydroxyacyl-[acyl-carrier protein] dehydratase 3	PTPLAD1
Vimentin	VIM		Y
V-type proton ATPase subunit B, brain isoform	ATP6V1B2		Y
X-ray repair cross-complementing protein 5	XRCC5	Y	Y
X-ray repair cross-complementing protein 6	XRCC6	Y	Y
